# APOBEC3 Activation Drives Epitranscriptomic Remodeling and Clonal Hematopoiesis

**DOI:** 10.64898/2026.11.20.768132

**Authors:** Inge van der Werf, Jane Isquith, Emma Klacking, Jessica Pham, Claire Engstrom, Wenxue Ma, Shuvro P. Nandi, Rongjie Wu, Neha Katragadda, Kendale Wirtjes, Anna A. Khachatrian, Thomas Whisenant, Ludmil B. Alexandrov, Catriona H. M. Jamieson

## Abstract

Stress and inflammatory cytokine-inducible APOBEC3 (A3) enzymes promote progression of many malignancies. Previously, we identified A3C overexpression in hematopoietic stem and progenitor cells (HSPCs) in the context of spaceflight-associated accelerated aging and precancer myeloproliferative neoplasm (MPN) stem cells. However, the role of A3 in age-associated clonal hematopoiesis (CH) and precancer initiation remains unclear. To investigate the functional hierarchy among A3 enzymes, we performed lentiviral A3B, A3C, A3D, A3F, and A3G overexpression, whole genome, whole transcriptome and single-cell RNA sequencing analyses, and functional HSPC assays. In HSPCs, A3C and A3F induced more C-to-T DNA mutations; A3B, A3C, and A3G deregulated RNA splicing; and all A3 enzymes induced C-to-U RNA edits. Moreover, A3C overexpression in HSPCs enhanced replating and myeloid lineage skewing in humanized inflammatory niche mouse models. Notably, A3C-induced editing of CH-associated transcripts distinguished MPN from normal HSPCs. Thus, future strategies focused on APOBEC3C inhibition may prevent CH and precancer initiation.
