## Supplemental Tables and Videos for "APOBEC3 Activation Drives Epitranscriptomic Remodeling and Clonal Hematopoiesis": TableS1-vanderWerf_CB_pCDHvA3OE_vennregions.xlsx

### Sheet: CB_pCDHvA3OE_region 189 genes
	ENSEMBL	ENTREZID	SYMBOL	gene_type
28	ENSG00000002822	8379	MAD1L1	protein_coding
59	ENSG00000004779	4706	NDUFAB1	protein_coding
148	ENSG00000006625	79017	GGCT	protein_coding
237	ENSG00000009694	10178	TENM1	protein_coding
406	ENSG00000020577	23034	SAMD4A	protein_coding
436	ENSG00000023572	51022	GLRX2	protein_coding
485	ENSG00000029639	51106	TFB1M	protein_coding
645	ENSG00000048392	50484	RRM2B	protein_coding
717	ENSG00000053501	55850	USE1	protein_coding
1048	ENSG00000068400	56850	GRIPAP1	protein_coding
1084	ENSG00000069509	139341	FUNDC1	protein_coding
1625	ENSG00000083896	91746	YTHDC1	protein_coding
1680	ENSG00000085760	4528	MTIF2	protein_coding
1815	ENSG00000089009	6128	RPL6	protein_coding
1842	ENSG00000089248	10961	ERP29	protein_coding
1879	ENSG00000090266	4708	NDUFB2	protein_coding
1994	ENSG00000092841	4637	MYL6	protein_coding
2082	ENSG00000097007	25	ABL1	protein_coding
2184	ENSG00000100065	29775	CARD10	protein_coding
2209	ENSG00000100142	5435	POLR2F	protein_coding
2268	ENSG00000100316	6122	RPL3	protein_coding
2309	ENSG00000100416	55687	TRMU	protein_coding
2310	ENSG00000100417	5372	PMM1	protein_coding
2336	ENSG00000100519	5706	PSMC6	protein_coding
2419	ENSG00000100941	5411	PNN	protein_coding
2450	ENSG00000101132	5203	PFDN4	protein_coding
2529	ENSG00000101421	128866	CHMP4B	protein_coding
2635	ENSG00000102103	10084	PQBP1	protein_coding
2753	ENSG00000103035	5713	PSMD7	protein_coding
2954	ENSG00000104695	5516	PPP2CB	protein_coding
3063	ENSG00000105227	57716	PRX	protein_coding
3080	ENSG00000105321	26093	CCDC9	protein_coding
3096	ENSG00000105373	29997	NOP53	protein_coding
3151	ENSG00000105617	79165	LENG1	protein_coding
3233	ENSG00000105968	94239	H2AFV	protein_coding
3398	ENSG00000107175	10488	CREB3	protein_coding
3627	ENSG00000108963	1801	DPH1	protein_coding
3646	ENSG00000109111	6830	SUPT6H	protein_coding
3894	ENSG00000111331	4940	OAS3	protein_coding
3903	ENSG00000111371	81539	SLC38A1	protein_coding
4071	ENSG00000112378	64065	PERP	protein_coding
4260	ENSG00000114023	26355	FAM162A	protein_coding
4268	ENSG00000114115	5947	RBP1	protein_coding
4294	ENSG00000114383	11334	TUSC2	protein_coding
4296	ENSG00000114391	6152	RPL24	protein_coding
4299	ENSG00000114416	8087	FXR1	protein_coding
4331	ENSG00000114739	93	ACVR2B	protein_coding
4361	ENSG00000114978	55233	MOB1A	protein_coding
4407	ENSG00000115267	64135	IFIH1	protein_coding
4522	ENSG00000115966	1386	ATF2	protein_coding
4619	ENSG00000116717	1647	GADD45A	protein_coding
4755	ENSG00000117614	25949	SYF2	protein_coding
5217	ENSG00000121892	23244	PDS5A	protein_coding
5270	ENSG00000122406	6125	RPL5	protein_coding
5290	ENSG00000122565	11335	CBX3	protein_coding
5309	ENSG00000122705	1211	CLTA	protein_coding
5364	ENSG00000123178	57213	SPRYD7	protein_coding
5378	ENSG00000123349	5204	PFDN5	protein_coding
5481	ENSG00000124201	57169	ZNFX1	protein_coding
5782	ENSG00000126001	11190	CEP250	protein_coding
5951	ENSG00000127774	83460	EMC6	protein_coding
6067	ENSG00000128713	3237	HOXD11	protein_coding
6145	ENSG00000129460	25983	NGDN	protein_coding
6174	ENSG00000129680	79649	MAP7D3	protein_coding
6260	ENSG00000130363	83861	RSPH3	protein_coding
6289	ENSG00000130540	25830	SULT4A1	protein_coding
6294	ENSG00000130560	10422	UBAC1	protein_coding
6326	ENSG00000130724	27243	CHMP2A	protein_coding
6425	ENSG00000131242	84440	RAB11FIP4	protein_coding
6506	ENSG00000131871	55829	SELENOS	protein_coding
6566	ENSG00000132341	5901	RAN	protein_coding
6591	ENSG00000132467	57050	UTP3	protein_coding
6750	ENSG00000133398	84246	MED10	protein_coding
6764	ENSG00000133606	23608	MKRN1	protein_coding
6878	ENSG00000134321	91543	RSAD2	protein_coding
6928	ENSG00000134597	51634	RBMX2	protein_coding
7130	ENSG00000135720	1783	DYNC1LI2	protein_coding
7133	ENSG00000135736	92922	CCDC102A	protein_coding
7154	ENSG00000135842	116496	FAM129A	protein_coding
7156	ENSG00000135847	NA	NA	protein_coding
7177	ENSG00000135932	51719	CAB39	protein_coding
7200	ENSG00000136045	11137	PWP1	protein_coding
7377	ENSG00000136938	10541	ANP32B	protein_coding
7410	ENSG00000137133	84681	HINT2	protein_coding
7414	ENSG00000137154	6194	RPS6	protein_coding
7560	ENSG00000137880	2644	GCHFR	protein_coding
7582	ENSG00000138030	3795	KHK	protein_coding
7657	ENSG00000138382	29081	METTL5	protein_coding
7715	ENSG00000138685	2247	FGF2	protein_coding
7827	ENSG00000139437	84260	TCHP	protein_coding
7886	ENSG00000139835	79774	GRTP1	protein_coding
8090	ENSG00000141314	162494	RHBDL3	protein_coding
8140	ENSG00000141552	51529	ANAPC11	protein_coding
8195	ENSG00000141985	6455	SH3GL1	protein_coding
8230	ENSG00000142330	11132	CAPN10	protein_coding
8328	ENSG00000143155	261726	TIPRL	protein_coding
8671	ENSG00000145216	81608	FIP1L1	protein_coding
8699	ENSG00000145388	57721	METTL14	protein_coding
8864	ENSG00000146540	84310	C7orf50	protein_coding
8899	ENSG00000146909	64434	NOM1	protein_coding
9069	ENSG00000148290	6834	SURF1	protein_coding
9070	ENSG00000148291	6835	SURF2	protein_coding
9100	ENSG00000148450	22921	MSRB2	protein_coding
9191	ENSG00000149273	6188	RPS3	protein_coding
9381	ENSG00000151240	22982	DIP2C	protein_coding
9389	ENSG00000151327	283635	FAM177A1	protein_coding
9629	ENSG00000153140	1070	CETN3	protein_coding
9681	ENSG00000153774	10428	CFDP1	protein_coding
9760	ENSG00000154328	252969	NEIL2	protein_coding
9866	ENSG00000155329	54819	ZCCHC10	protein_coding
9963	ENSG00000156232	123720	WHAMM	protein_coding
10468	ENSG00000160256	85395	FAM207A	protein_coding
10479	ENSG00000160310	3275	PRMT2	protein_coding
10698	ENSG00000162174	80150	ASRGL1	protein_coding
10913	ENSG00000163069	6443	SGCB	protein_coding
11040	ENSG00000163517	79885	HDAC11	protein_coding
11284	ENSG00000164172	4338	MOCS2	protein_coding
11390	ENSG00000164576	79685	SAP30L	protein_coding
11433	ENSG00000164742	107	ADCY1	protein_coding
11560	ENSG00000165244	195828	ZNF367	protein_coding
11568	ENSG00000165275	158234	TRMT10B	protein_coding
11786	ENSG00000166171	25911	DPCD	protein_coding
11860	ENSG00000166441	6157	RPL27A	protein_coding
11911	ENSG00000166681	27018	BEX3	protein_coding
11937	ENSG00000166813	374654	KIF7	protein_coding
12014	ENSG00000167088	6632	SNRPD1	protein_coding
12023	ENSG00000167110	2801	GOLGA2	protein_coding
12102	ENSG00000167515	51693	TRAPPC2L	protein_coding
12236	ENSG00000167969	1632	ECI1	protein_coding
12245	ENSG00000167987	55048	VPS37C	protein_coding
12295	ENSG00000168209	54541	DDIT4	protein_coding
12410	ENSG00000168701	29100	TMEM208	protein_coding
12471	ENSG00000168938	5480	PPIC	protein_coding
12487	ENSG00000169020	521	ATP5ME	protein_coding
12497	ENSG00000169062	65110	UPF3A	protein_coding
12669	ENSG00000169857	57099	AVEN	protein_coding
12877	ENSG00000170791	79145	CHCHD7	protein_coding
12879	ENSG00000170802	3344	FOXN2	protein_coding
12892	ENSG00000170860	27258	LSM3	protein_coding
13061	ENSG00000171530	6902	TBCA	protein_coding
13143	ENSG00000171865	246243	RNASEH1	protein_coding
13214	ENSG00000172201	3400	ID4	protein_coding
13522	ENSG00000173660	7388	UQCRH	protein_coding
13537	ENSG00000173726	9804	TOMM20	protein_coding
13734	ENSG00000174917	125988	C19orf70	protein_coding
13738	ENSG00000174939	253982	ASPHD1	protein_coding
13792	ENSG00000175203	10540	DCTN2	protein_coding
13810	ENSG00000175305	9134	CCNE2	protein_coding
13855	ENSG00000175550	10589	DRAP1	protein_coding
13918	ENSG00000175970	84747	UNC119B	protein_coding
13942	ENSG00000176108	79643	CHMP6	protein_coding
13975	ENSG00000176261	339487	ZBTB8OS	protein_coding
14012	ENSG00000176490	148252	DIRAS1	protein_coding
14170	ENSG00000177374	3090	HIC1	protein_coding
14171	ENSG00000177380	8541	PPFIA3	protein_coding
14314	ENSG00000178209	5339	PLEC	protein_coding
14320	ENSG00000178234	63917	GALNT11	protein_coding
14487	ENSG00000179271	90480	GADD45GIP1	protein_coding
14546	ENSG00000179750	9582	APOBEC3B	protein_coding
14870	ENSG00000181873	200205	IBA57	protein_coding
14892	ENSG00000182013	55228	PNMA8A	protein_coding
14903	ENSG00000182093	7485	WRB	protein_coding
14944	ENSG00000182253	23336	SYNM	protein_coding
14973	ENSG00000182372	2055	CLN8	protein_coding
15272	ENSG00000183696	7378	UPP1	protein_coding
15355	ENSG00000184047	56616	DIABLO	protein_coding
15382	ENSG00000184206	643707	GOLGA6L4	protein_coding
15456	ENSG00000184515	340542	BEX5	protein_coding
15494	ENSG00000184708	56478	EIF4ENIF1	protein_coding
15664	ENSG00000185418	123283	TARSL2	protein_coding
16294	ENSG00000188290	57801	HES4	protein_coding
16582	ENSG00000196199	54737	MPHOSPH8	protein_coding
16665	ENSG00000196440	100131755	ARMCX4	protein_coding
16692	ENSG00000196531	4666	NACA	protein_coding
16846	ENSG00000197061	8364	HIST1H4C	protein_coding
16898	ENSG00000197265	2961	GTF2E2	protein_coding
16990	ENSG00000197594	5167	ENPP1	protein_coding
17263	ENSG00000198518	NA	NA	protein_coding
17350	ENSG00000198754	64064	OXCT2	protein_coding
17809	ENSG00000204775	NA	NA	protein_coding
17812	ENSG00000204790	NA	NA	protein_coding
18012	ENSG00000205765	285636	C5orf51	protein_coding
18315	ENSG00000214253	51024	FIS1	protein_coding
18393	ENSG00000214941	125150	ZSWIM7	protein_coding
18689	ENSG00000225921	51406	NOL7	protein_coding
19298	ENSG00000244486	91179	SCARF2	protein_coding
19900	ENSG00000260272	NA	NA	protein_coding
20017	ENSG00000265681	6139	RPL17	protein_coding
20502	ENSG00000272325	11165	NUDT3	protein_coding

### Sheet: CB_pCDHvA3OE_region 69 genes
	ENSEMBL	ENTREZID	SYMBOL	gene_type
1	ENSG00000000003	7105	TSPAN6	protein_coding
701	ENSG00000051620	23593	HEBP2	protein_coding
754	ENSG00000055332	5610	EIF2AK2	protein_coding
840	ENSG00000061938	10188	TNK2	protein_coding
856	ENSG00000063046	1975	EIF4B	protein_coding
1069	ENSG00000069011	5307	PITX1	protein_coding
1578	ENSG00000082458	1741	DLG3	protein_coding
1865	ENSG00000089847	170961	ANKRD24	protein_coding
1942	ENSG00000091527	55573	CDV3	protein_coding
1948	ENSG00000091622	83394	PITPNM3	protein_coding
2110	ENSG00000099385	9274	BCL7C	protein_coding
2113	ENSG00000099622	1153	CIRBP	protein_coding
2149	ENSG00000099954	27443	CECR2	protein_coding
2226	ENSG00000100211	25776	CBY1	protein_coding
2399	ENSG00000100836	8106	PABPN1	protein_coding
2679	ENSG00000102409	56271	BEX4	protein_coding
2941	ENSG00000104529	1936	EEF1D	protein_coding
3402	ENSG00000107201	23586	DDX58	protein_coding
4425	ENSG00000115350	56655	POLE4	protein_coding
4465	ENSG00000115561	51652	CHMP3	protein_coding
4983	ENSG00000119900	79627	OGFRL1	protein_coding
5221	ENSG00000121900	113452	TMEM54	protein_coding
5590	ENSG00000124785	51299	NRN1	protein_coding
5667	ENSG00000125503	54776	PPP1R12C	protein_coding
5694	ENSG00000125691	9349	RPL23	protein_coding
5900	ENSG00000127252	57110	HRASLS	protein_coding
5964	ENSG00000127922	7979	SEM1	protein_coding
6284	ENSG00000130520	25804	LSM4	protein_coding
6297	ENSG00000130589	85441	HELZ2	protein_coding
6319	ENSG00000130707	445	ASS1	protein_coding
6342	ENSG00000130770	93974	ATP5IF1	protein_coding
6722	ENSG00000133134	84707	BEX2	protein_coding
6956	ENSG00000134809	26519	TIMM10	protein_coding
7090	ENSG00000135486	3178	HNRNPA1	protein_coding
7171	ENSG00000135924	3300	DNAJB2	protein_coding
7186	ENSG00000135972	64965	MRPS9	protein_coding
7380	ENSG00000136942	11224	RPL35	protein_coding
7418	ENSG00000137171	89953	KLC4	protein_coding
7977	ENSG00000140479	5046	PCSK6	protein_coding
8034	ENSG00000140905	2653	GCSH	protein_coding
8051	ENSG00000140990	4716	NDUFB10	protein_coding
8154	ENSG00000141622	494470	RNF165	protein_coding
8177	ENSG00000141759	10907	TXNL4A	protein_coding
8469	ENSG00000143774	2987	GUK1	protein_coding
8799	ENSG00000146063	90933	TRIM41	protein_coding
9126	ENSG00000148690	118924	FRA10AC1	protein_coding
9232	ENSG00000149557	9638	FEZ1	protein_coding
9398	ENSG00000151366	4718	NDUFC2	protein_coding
10348	ENSG00000159352	5710	PSMD4	protein_coding
10500	ENSG00000160460	57731	SPTBN4	protein_coding
11472	ENSG00000164897	83590	TMUB1	protein_coding
12163	ENSG00000167699	51031	GLOD4	protein_coding
12282	ENSG00000168118	5867	RAB4A	protein_coding
12441	ENSG00000168824	27065	NSG1	protein_coding
12537	ENSG00000169228	53917	RAB24	protein_coding
14357	ENSG00000178531	404217	CTXN1	protein_coding
14890	ENSG00000182004	6635	SNRPE	protein_coding
14916	ENSG00000182154	64975	MRPL41	protein_coding
14931	ENSG00000182196	51329	ARL6IP4	protein_coding
15285	ENSG00000183741	23466	CBX6	protein_coding
15299	ENSG00000183779	80139	ZNF703	protein_coding
15671	ENSG00000185453	374920	ZSWIM9	protein_coding
15811	ENSG00000186010	51079	NDUFA13	protein_coding
16054	ENSG00000187109	4673	NAP1L1	protein_coding
16459	ENSG00000189046	121642	ALKBH2	protein_coding
16594	ENSG00000196235	6829	SUPT5H	protein_coding
16822	ENSG00000196976	8270	LAGE3	protein_coding
19157	ENSG00000241484	23779	ARHGAP8	protein_coding
20087	ENSG00000267673	112812	FDX2	protein_coding

### Sheet: CB_pCDHvA3OE_region 6 genes
	ENSEMBL	ENTREZID	SYMBOL	gene_type
513	ENSG00000034053	321	APBA2	protein_coding
1194	ENSG00000072274	7037	TFRC	protein_coding
9893	ENSG00000155659	11326	VSIG4	protein_coding
11059	ENSG00000163565	3428	IFI16	protein_coding
14471	ENSG00000179163	2517	FUCA1	protein_coding
18228	ENSG00000213658	27040	LAT	protein_coding

### Sheet: CB_pCDHvA3OE_region 57 genes
	ENSEMBL	ENTREZID	SYMBOL	gene_type
566	ENSG00000039560	26064	RAI14	protein_coding
839	ENSG00000061936	6433	SFSWAP	protein_coding
918	ENSG00000065057	4913	NTHL1	protein_coding
941	ENSG00000065548	55854	ZC3H15	protein_coding
1018	ENSG00000067533	51018	RRP15	protein_coding
1269	ENSG00000074356	55421	NCBP3	protein_coding
1287	ENSG00000074842	56005	MYDGF	protein_coding
1819	ENSG00000089048	51575	ESF1	protein_coding
1926	ENSG00000091136	3912	LAMB1	protein_coding
2246	ENSG00000100266	11252	PACSIN2	protein_coding
2270	ENSG00000100320	23543	RBFOX2	protein_coding
2876	ENSG00000104067	7082	TJP1	protein_coding
3596	ENSG00000108788	6945	MLX	protein_coding
3601	ENSG00000108819	84687	PPP1R9B	protein_coding
3612	ENSG00000108848	51747	LUC7L3	protein_coding
3679	ENSG00000109466	11275	KLHL2	protein_coding
3910	ENSG00000111450	2054	STX2	protein_coding
4302	ENSG00000114446	55081	IFT57	protein_coding
4437	ENSG00000115415	6772	STAT1	protein_coding
4460	ENSG00000115539	79031	PDCL3	protein_coding
4553	ENSG00000116161	27101	CACYBP	protein_coding
4780	ENSG00000117906	5955	RCN2	protein_coding
4964	ENSG00000119729	23433	RHOQ	protein_coding
5094	ENSG00000120697	29880	ALG5	protein_coding
5840	ENSG00000126653	84081	NSRP1	protein_coding
6002	ENSG00000128272	468	ATF4	protein_coding
6045	ENSG00000128595	813	CALU	protein_coding
6086	ENSG00000128918	8854	ALDH1A2	protein_coding
6323	ENSG00000130717	83549	UCK1	protein_coding
6821	ENSG00000134046	8932	MBD2	protein_coding
6939	ENSG00000134709	51361	HOOK1	protein_coding
6996	ENSG00000135047	1514	CTSL	protein_coding
7381	ENSG00000136943	1515	CTSV	protein_coding
7494	ENSG00000137628	55601	DDX60	protein_coding
7929	ENSG00000140259	4236	MFAP1	protein_coding
9229	ENSG00000149547	9538	EI24	protein_coding
9635	ENSG00000153187	3192	HNRNPU	protein_coding
10200	ENSG00000158234	55179	FAIM	protein_coding
10441	ENSG00000160191	5152	PDE9A	protein_coding
10525	ENSG00000160710	103	ADAR	protein_coding
10784	ENSG00000162614	91624	NEXN	protein_coding
10791	ENSG00000162627	51375	SNX7	protein_coding
10926	ENSG00000163113	NA	NA	protein_coding
11250	ENSG00000164099	8492	PRSS12	protein_coding
11253	ENSG00000164105	8819	SAP30	protein_coding
11399	ENSG00000164610	6100	RP9	protein_coding
12600	ENSG00000169515	83987	CCDC8	protein_coding
12679	ENSG00000169895	94056	SYAP1	protein_coding
12837	ENSG00000170581	6773	STAT2	protein_coding
13994	ENSG00000176396	163126	EID2	protein_coding
14708	ENSG00000180817	5464	PPA1	protein_coding
14796	ENSG00000181381	91351	DDX60L	protein_coding
14995	ENSG00000182512	51218	GLRX5	protein_coding
15423	ENSG00000184368	256714	MAP7D2	protein_coding
17294	ENSG00000198604	11177	BAZ1A	protein_coding
17432	ENSG00000198901	9055	PRC1	protein_coding
19873	ENSG00000259494	26589	MRPL46	protein_coding

### Sheet: CB_pCDHvA3OE_region 49 genes
	ENSEMBL	ENTREZID	SYMBOL	gene_type
112	ENSG00000005955	NA	NA	protein_coding
190	ENSG00000007520	115939	TSR3	protein_coding
629	ENSG00000047579	84062	DTNBP1	protein_coding
695	ENSG00000051128	9454	HOMER3	protein_coding
1171	ENSG00000071859	9130	FAM50A	protein_coding
1338	ENSG00000075914	23016	EXOSC7	protein_coding
1678	ENSG00000085733	2017	CTTN	protein_coding
2798	ENSG00000103266	10273	STUB1	protein_coding
2982	ENSG00000104852	6625	SNRNP70	protein_coding
2996	ENSG00000104886	55111	PLEKHJ1	protein_coding
3089	ENSG00000105357	79784	MYH14	protein_coding
3099	ENSG00000105379	2109	ETFB	protein_coding
3512	ENSG00000108270	NA	NA	protein_coding
3681	ENSG00000109472	1363	CPE	protein_coding
4105	ENSG00000112667	10591	DNPH1	protein_coding
4236	ENSG00000113739	8614	STC2	protein_coding
4992	ENSG00000119929	51076	CUTC	protein_coding
5426	ENSG00000123689	50486	G0S2	protein_coding
5760	ENSG00000125901	64949	MRPS26	protein_coding
5819	ENSG00000126432	25824	PRDX5	protein_coding
6327	ENSG00000130725	9040	UBE2M	protein_coding
6372	ENSG00000130956	22927	HABP4	protein_coding
6508	ENSG00000131876	6627	SNRPA1	protein_coding
7064	ENSG00000135404	967	CD63	protein_coding
8150	ENSG00000141577	22994	CEP131	protein_coding
8472	ENSG00000143793	79169	C1orf35	protein_coding
9313	ENSG00000150593	27250	PDCD4	protein_coding
10042	ENSG00000156928	115416	MALSU1	protein_coding
10141	ENSG00000157778	84262	PSMG3	protein_coding
10239	ENSG00000158526	90121	TSR2	protein_coding
10296	ENSG00000159055	54069	MIS18A	protein_coding
10445	ENSG00000160200	875	CBS	protein_coding
10456	ENSG00000160214	8568	RRP1	protein_coding
10700	ENSG00000162191	51035	UBXN1	protein_coding
11716	ENSG00000165912	29763	PACSIN3	protein_coding
11892	ENSG00000166562	90701	SEC11C	protein_coding
12698	ENSG00000169957	79724	ZNF768	protein_coding
12802	ENSG00000170445	3035	HARS	protein_coding
13447	ENSG00000173272	653784	MZT2A	protein_coding
13480	ENSG00000173457	26472	PPP1R14B	protein_coding
13702	ENSG00000174744	25855	BRMS1	protein_coding
13833	ENSG00000175416	1212	CLTB	protein_coding
13930	ENSG00000176046	26471	NUPR1	protein_coding
15654	ENSG00000185347	283643	TEDC1	protein_coding
15752	ENSG00000185818	339983	NAT8L	protein_coding
16042	ENSG00000187051	91582	RPS19BP1	protein_coding
16106	ENSG00000187486	3767	KCNJ11	protein_coding
17177	ENSG00000198171	65992	DDRGK1	protein_coding
17337	ENSG00000198729	81706	PPP1R14C	protein_coding

### Sheet: CB_pCDHvA3OE_region 211 genes
	ENSEMBL	ENTREZID	SYMBOL	gene_type
155	ENSG00000006712	54623	PAF1	protein_coding
169	ENSG00000007080	115098	CCDC124	protein_coding
292	ENSG00000011260	51096	UTP18	protein_coding
496	ENSG00000031698	6301	SARS	protein_coding
803	ENSG00000059145	64718	UNKL	protein_coding
952	ENSG00000065802	51665	ASB1	protein_coding
1159	ENSG00000071246	22846	VASH1	protein_coding
1202	ENSG00000072501	8243	SMC1A	protein_coding
1551	ENSG00000081721	11266	DUSP12	protein_coding
1739	ENSG00000087191	5705	PSMC5	protein_coding
1766	ENSG00000087884	28971	AAMDC	protein_coding
1880	ENSG00000090273	10726	NUDC	protein_coding
1892	ENSG00000090520	51726	DNAJB11	protein_coding
1993	ENSG00000092820	7430	EZR	protein_coding
2076	ENSG00000096696	1832	DSP	protein_coding
2078	ENSG00000096746	3189	HNRNPH3	protein_coding
2119	ENSG00000099783	4670	HNRNPM	protein_coding
2173	ENSG00000100029	23481	PES1	protein_coding
2230	ENSG00000100220	51493	RTCB	protein_coding
2432	ENSG00000101004	22981	NINL	protein_coding
2464	ENSG00000101182	5688	PSMA7	protein_coding
2513	ENSG00000101347	25939	SAMHD1	protein_coding
2656	ENSG00000102241	27336	HTATSF1	protein_coding
2664	ENSG00000102309	5303	PIN4	protein_coding
2831	ENSG00000103496	6810	STX4	protein_coding
2865	ENSG00000103942	9455	HOMER2	protein_coding
2956	ENSG00000104722	4741	NEFM	protein_coding
2999	ENSG00000104892	147700	KLC3	protein_coding
3007	ENSG00000104915	8677	STX10	protein_coding
3028	ENSG00000104980	10469	TIMM44	protein_coding
3032	ENSG00000105048	7138	TNNT1	protein_coding
3056	ENSG00000105202	2091	FBL	protein_coding
3106	ENSG00000105401	11140	CDC37	protein_coding
3153	ENSG00000105619	29844	TFPT	protein_coding
3252	ENSG00000106028	6742	SSBP1	protein_coding
3347	ENSG00000106636	10652	YKT6	protein_coding
3351	ENSG00000106682	7458	EIF4H	protein_coding
3406	ENSG00000107262	573	BAG1	protein_coding
3432	ENSG00000107581	8661	EIF3A	protein_coding
3461	ENSG00000107829	6468	FBXW4	protein_coding
3476	ENSG00000107937	23560	GTPBP4	protein_coding
3685	ENSG00000109519	80273	GRPEL1	protein_coding
3757	ENSG00000110092	595	CCND1	protein_coding
3857	ENSG00000111142	10988	METAP2	protein_coding
3895	ENSG00000111335	4939	OAS2	protein_coding
3924	ENSG00000111639	51258	MRPL51	protein_coding
3954	ENSG00000111726	55907	CMAS	protein_coding
3966	ENSG00000111786	8683	SRSF9	protein_coding
4156	ENSG00000113141	3550	IK	protein_coding
4224	ENSG00000113645	23286	WWC1	protein_coding
4371	ENSG00000115053	4691	NCL	protein_coding
4578	ENSG00000116350	6429	SRSF4	protein_coding
4693	ENSG00000117174	54680	ZNHIT6	protein_coding
4715	ENSG00000117395	10969	EBNA1BP2	protein_coding
5322	ENSG00000122786	800	CALD1	protein_coding
5358	ENSG00000123144	79002	TRIR	protein_coding
5360	ENSG00000123154	84292	WDR83	protein_coding
5425	ENSG00000123685	55509	BATF3	protein_coding
5635	ENSG00000125351	65109	UPF3B	protein_coding
5700	ENSG00000125733	9322	TRIP10	protein_coding
5736	ENSG00000125844	6238	RRBP1	protein_coding
5870	ENSG00000126870	55112	WDR60	protein_coding
5999	ENSG00000128266	2781	GNAZ	protein_coding
6078	ENSG00000128849	84952	CGNL1	protein_coding
6126	ENSG00000129250	10749	KIF1C	protein_coding
6135	ENSG00000129347	65095	KRI1	protein_coding
6149	ENSG00000129473	599	BCL2L2	protein_coding
6161	ENSG00000129559	4738	NEDD8	protein_coding
6189	ENSG00000129932	83475	DOHH	protein_coding
6202	ENSG00000130024	55274	PHF10	protein_coding
6238	ENSG00000130254	9667	SAFB2	protein_coding
6246	ENSG00000130303	684	BST2	protein_coding
6266	ENSG00000130396	4301	AFDN	protein_coding
6349	ENSG00000130810	56342	PPAN	protein_coding
6357	ENSG00000130826	1736	DKC1	protein_coding
6381	ENSG00000131016	9590	AKAP12	protein_coding
6409	ENSG00000131143	1327	COX4I1	protein_coding
6453	ENSG00000131470	29893	PSMC3IP	protein_coding
6474	ENSG00000131668	56033	BARX1	protein_coding
6478	ENSG00000131711	4131	MAP1B	protein_coding
6497	ENSG00000131795	NA	NA	protein_coding
6605	ENSG00000132530	54739	XAF1	protein_coding
6637	ENSG00000132688	10763	NES	protein_coding
6726	ENSG00000133142	79921	TCEAL4	protein_coding
6843	ENSG00000134186	55119	PRPF38B	protein_coding
6901	ENSG00000134453	84991	RBM17	protein_coding
6934	ENSG00000134684	8565	YARS	protein_coding
6968	ENSG00000134871	1284	COL4A2	protein_coding
7014	ENSG00000135116	8739	HRK	protein_coding
7160	ENSG00000135899	3431	SP110	protein_coding
7375	ENSG00000136936	7507	XPA	protein_coding
7383	ENSG00000136950	81873	ARPC5L	protein_coding
7526	ENSG00000137776	79811	SLTM	protein_coding
7541	ENSG00000137824	55177	RMDN3	protein_coding
7543	ENSG00000137831	55075	UACA	protein_coding
7568	ENSG00000137955	5876	RABGGTB	protein_coding
7701	ENSG00000138642	55008	HERC6	protein_coding
7708	ENSG00000138668	3184	HNRNPD	protein_coding
7964	ENSG00000140416	7168	TPM1	protein_coding
8002	ENSG00000140600	6457	SH3GL3	protein_coding
8003	ENSG00000140612	23478	SEC11A	protein_coding
8208	ENSG00000142168	6647	SOD1	protein_coding
8233	ENSG00000142408	59283	CACNG8	protein_coding
8292	ENSG00000142864	26135	SERBP1	protein_coding
8356	ENSG00000143256	5202	PFDN2	protein_coding
8490	ENSG00000143870	10130	PDIA6	protein_coding
8513	ENSG00000144029	64969	MRPS5	protein_coding
8546	ENSG00000144278	114805	GALNT13	protein_coding
8576	ENSG00000144485	55502	HES6	protein_coding
8712	ENSG00000145494	4726	NDUFS6	protein_coding
8759	ENSG00000145833	9879	DDX46	protein_coding
8847	ENSG00000146409	116843	SLC18B1	protein_coding
9035	ENSG00000147889	1029	CDKN2A	protein_coding
9071	ENSG00000148296	6838	SURF6	protein_coding
9073	ENSG00000148300	57109	REXO4	protein_coding
9273	ENSG00000149929	8479	HIRIP3	protein_coding
9452	ENSG00000151729	291	SLC25A4	protein_coding
9490	ENSG00000152082	80097	MZT2B	protein_coding
9494	ENSG00000152102	130074	FAM168B	protein_coding
9604	ENSG00000152969	152789	JAKMIP1	protein_coding
9611	ENSG00000153015	10283	CWC27	protein_coding
9766	ENSG00000154380	55740	ENAH	protein_coding
9847	ENSG00000155115	112495	GTF3C6	protein_coding
9907	ENSG00000155827	56254	RNF20	protein_coding
9992	ENSG00000156467	7381	UQCRB	protein_coding
10022	ENSG00000156709	9131	AIFM1	protein_coding
10217	ENSG00000158417	9669	EIF5B	protein_coding
10322	ENSG00000159210	11267	SNF8	protein_coding
10447	ENSG00000160201	7307	U2AF1	protein_coding
10515	ENSG00000160633	6294	SAFB	protein_coding
10545	ENSG00000160818	54865	GPATCH4	protein_coding
10821	ENSG00000162733	4921	DDR2	protein_coding
10846	ENSG00000162817	79762	C1orf115	protein_coding
10982	ENSG00000163344	10654	PMVK	protein_coding
11195	ENSG00000163956	4043	LRPAP1	protein_coding
11228	ENSG00000164054	51246	SHISA5	protein_coding
11445	ENSG00000164778	2020	EN2	protein_coding
11616	ENSG00000165502	6166	RPL36AL	protein_coding
11781	ENSG00000166165	1152	CKB	protein_coding
11787	ENSG00000166173	55323	LARP6	protein_coding
12144	ENSG00000167641	94274	PPP1R14A	protein_coding
12155	ENSG00000167670	10036	CHAF1A	protein_coding
12157	ENSG00000167674	84717	HDGFL2	protein_coding
12285	ENSG00000168135	3761	KCNJ4	protein_coding
12312	ENSG00000168268	64943	NT5DC2	protein_coding
12401	ENSG00000168653	4725	NDUFS5	protein_coding
12453	ENSG00000168884	79155	TNIP2	protein_coding
12547	ENSG00000169249	8233	ZRSR2	protein_coding
12635	ENSG00000169689	201254	CENPX	protein_coding
12643	ENSG00000169718	64118	DUS1L	protein_coding
12649	ENSG00000169750	5881	RAC3	protein_coding
12687	ENSG00000169914	23252	OTUD3	protein_coding
12731	ENSG00000170144	220988	HNRNPA3	protein_coding
12819	ENSG00000170500	164832	LONRF2	protein_coding
12861	ENSG00000170689	3219	HOXB9	protein_coding
13237	ENSG00000172301	55352	COPRS	protein_coding
13422	ENSG00000173193	54625	PARP14	protein_coding
13487	ENSG00000173486	2286	FKBP2	protein_coding
13623	ENSG00000174238	5306	PITPNA	protein_coding
13705	ENSG00000174775	3265	HRAS	protein_coding
13755	ENSG00000174996	64837	KLC2	protein_coding
13786	ENSG00000175183	1466	CSRP2	protein_coding
13839	ENSG00000175467	9092	SART1	protein_coding
13867	ENSG00000175602	11007	CCDC85B	protein_coding
13990	ENSG00000176386	246184	CDC26	protein_coding
14031	ENSG00000176619	84823	LMNB2	protein_coding
14174	ENSG00000177409	219285	SAMD9L	protein_coding
14432	ENSG00000178988	114932	MRFAP1L1	protein_coding
14438	ENSG00000179010	93621	MRFAP1	protein_coding
14772	ENSG00000181163	4869	NPM1	protein_coding
14999	ENSG00000182534	439921	MXRA7	protein_coding
15267	ENSG00000183684	10189	ALYREF	protein_coding
15346	ENSG00000184007	8073	PTP4A2	protein_coding
15371	ENSG00000184160	152	ADRA2C	protein_coding
15374	ENSG00000184164	79174	CRELD2	protein_coding
15384	ENSG00000184208	79640	C22orf46	protein_coding
15387	ENSG00000184216	3654	IRAK1	protein_coding
15476	ENSG00000184613	4753	NELL2	protein_coding
15641	ENSG00000185298	339230	CCDC137	protein_coding
15951	ENSG00000186625	11104	KATNA1	protein_coding
16137	ENSG00000187608	9636	ISG15	protein_coding
16205	ENSG00000187867	342979	PALM3	protein_coding
16236	ENSG00000188026	353116	RILPL1	protein_coding
16359	ENSG00000188613	340719	NANOS1	protein_coding
16389	ENSG00000188739	23029	RBM34	protein_coding
16631	ENSG00000196363	11091	WDR5	protein_coding
16727	ENSG00000196642	55684	RABL6	protein_coding
17171	ENSG00000198157	79366	HMGN5	protein_coding
17287	ENSG00000198585	131870	NUDT16	protein_coding
17348	ENSG00000198752	9578	CDC42BPB	protein_coding
17587	ENSG00000204104	26146	TRAF3IP1	protein_coding
17591	ENSG00000204128	257407	C2orf72	protein_coding
17718	ENSG00000204498	4795	NFKBIL1	protein_coding
17736	ENSG00000204536	54535	CCHCR1	protein_coding
17820	ENSG00000204843	1639	DCTN1	protein_coding
17947	ENSG00000205413	54809	SAMD9	protein_coding
18195	ENSG00000213397	55559	HAUS7	protein_coding
18265	ENSG00000213928	10379	IRF9	protein_coding
18284	ENSG00000214026	6150	MRPL23	protein_coding
18370	ENSG00000214753	221092	HNRNPUL2	protein_coding
18625	ENSG00000223572	548596	CKMT1A	protein_coding
18629	ENSG00000223802	2657	GDF1	protein_coding
18662	ENSG00000224877	284184	NDUFAF8	protein_coding
18832	ENSG00000230453	441459	ANKRD18B	protein_coding
18899	ENSG00000232838	100303755	PET117	protein_coding
19040	ENSG00000237289	1159	CKMT1B	protein_coding
19125	ENSG00000240682	57461	ISY1	protein_coding
19184	ENSG00000242173	398	ARHGDIG	protein_coding
19334	ENSG00000248333	984	CDK11B	protein_coding
19751	ENSG00000257727	10330	CNPY2	protein_coding
20477	ENSG00000270800	100529239	RPS10-NUDT3	protein_coding

### Sheet: CB_pCDHvA3OE_region 19 genes
	ENSEMBL	ENTREZID	SYMBOL	gene_type
770	ENSG00000056661	NA	NA	protein_coding
2478	ENSG00000101210	1917	EEF1A2	protein_coding
2618	ENSG00000102030	8260	NAA10	protein_coding
3675	ENSG00000109436	23158	TBC1D9	protein_coding
3746	ENSG00000110057	81622	UNC93B1	protein_coding
3754	ENSG00000110079	51338	MS4A4A	protein_coding
5307	ENSG00000122694	152007	GLIPR2	protein_coding
5974	ENSG00000127989	7978	MTERF1	protein_coding
8371	ENSG00000143333	6004	RGS16	protein_coding
10868	ENSG00000162909	824	CAPN2	protein_coding
12624	ENSG00000169627	654483	BOLA2B	protein_coding
13692	ENSG00000174672	9024	BRSK2	protein_coding
14467	ENSG00000179144	168537	GIMAP7	protein_coding
15681	ENSG00000185507	3665	IRF7	protein_coding
15771	ENSG00000185885	8519	IFITM1	protein_coding
17444	ENSG00000198920	9851	KIAA0753	protein_coding
18098	ENSG00000211445	2878	GPX3	protein_coding
19299	ENSG00000244509	27350	APOBEC3C	protein_coding
19929	ENSG00000261359	100652740	PYCARD-AS1	protein_coding

### Sheet: CB_pCDHvA3OE_region 173genes
	ENSEMBL	ENTREZID	SYMBOL	gene_type
86	ENSG00000005189	81691	REXO5	protein_coding
93	ENSG00000005379	9256	TSPOAP1	protein_coding
242	ENSG00000009790	80342	TRAF3IP3	protein_coding
334	ENSG00000013364	9961	MVP	protein_coding
361	ENSG00000015285	7454	WAS	protein_coding
393	ENSG00000019144	23187	PHLDB1	protein_coding
445	ENSG00000024422	30846	EHD2	protein_coding
453	ENSG00000025708	1890	TYMP	protein_coding
458	ENSG00000026025	7431	VIM	protein_coding
476	ENSG00000028277	5452	POU2F2	protein_coding
672	ENSG00000049656	81037	CLPTM1L	protein_coding
726	ENSG00000054148	29085	PHPT1	protein_coding
748	ENSG00000055118	3757	KCNH2	protein_coding
996	ENSG00000066923	10734	STAG3	protein_coding
1007	ENSG00000067177	5255	PHKA1	protein_coding
1047	ENSG00000068394	27238	GPKOW	protein_coding
1109	ENSG00000070190	27071	DAPP1	protein_coding
1168	ENSG00000071655	53615	MBD3	protein_coding
1179	ENSG00000072042	51109	RDH11	protein_coding
1334	ENSG00000075856	9733	SART3	protein_coding
1349	ENSG00000076258	2329	FMO4	protein_coding
1539	ENSG00000081181	384	ARG2	protein_coding
1606	ENSG00000083520	22894	DIS3	protein_coding
1617	ENSG00000083814	79891	ZNF671	protein_coding
1652	ENSG00000084764	22924	MAPRE3	protein_coding
2007	ENSG00000093072	51816	ADA2	protein_coding
2088	ENSG00000099194	6319	SCD	protein_coding
2220	ENSG00000100196	11015	KDELR3	protein_coding
2414	ENSG00000100916	84312	BRMS1L	protein_coding
2653	ENSG00000102226	8237	USP11	protein_coding
2668	ENSG00000102317	5935	RBM3	protein_coding
2684	ENSG00000102471	54602	NDFIP2	protein_coding
2927	ENSG00000104427	51101	ZC2HC1A	protein_coding
2934	ENSG00000104490	83988	NCALD	protein_coding
2947	ENSG00000104635	23516	SLC39A14	protein_coding
3094	ENSG00000105371	3386	ICAM4	protein_coding
3148	ENSG00000105610	10661	KLF1	protein_coding
3260	ENSG00000106070	2887	GRB10	protein_coding
3281	ENSG00000106261	7586	ZKSCAN1	protein_coding
3282	ENSG00000106263	8662	EIF3B	protein_coding
3380	ENSG00000106991	2022	ENG	protein_coding
3457	ENSG00000107815	56652	TWNK	protein_coding
3511	ENSG00000108264	NA	NA	protein_coding
3591	ENSG00000108771	79132	DHX58	protein_coding
3710	ENSG00000109762	83891	SNX25	protein_coding
3930	ENSG00000111652	50813	COPS7A	protein_coding
3943	ENSG00000111679	5777	PTPN6	protein_coding
3952	ENSG00000111716	3945	LDHB	protein_coding
4051	ENSG00000112294	7915	ALDH5A1	protein_coding
4188	ENSG00000113369	57561	ARRDC3	protein_coding
4192	ENSG00000113391	83989	FAM172A	protein_coding
4313	ENSG00000114544	54946	SLC41A3	protein_coding
4376	ENSG00000115107	55240	STEAP3	protein_coding
4477	ENSG00000115641	2274	FHL2	protein_coding
4609	ENSG00000116679	10625	IVNS1ABP	protein_coding
4679	ENSG00000117091	962	CD48	protein_coding
4686	ENSG00000117143	6675	UAP1	protein_coding
4692	ENSG00000117155	117178	SSX2IP	protein_coding
4729	ENSG00000117477	57821	CCDC181	protein_coding
4731	ENSG00000117480	2166	FAAH	protein_coding
4990	ENSG00000119922	3433	IFIT2	protein_coding
5120	ENSG00000120889	8795	TNFRSF10B	protein_coding
5126	ENSG00000120913	64236	PDLIM2	protein_coding
5175	ENSG00000121413	65982	ZSCAN18	protein_coding
5267	ENSG00000122378	84293	PRXL2A	protein_coding
5273	ENSG00000122435	54482	TRMT13	protein_coding
5402	ENSG00000123505	262	AMD1	protein_coding
5582	ENSG00000124762	1026	CDKN1A	protein_coding
5710	ENSG00000125772	56261	GPCPD1	protein_coding
5729	ENSG00000125826	10616	RBCK1	protein_coding
6125	ENSG00000129245	9513	FXR2	protein_coding
6171	ENSG00000129667	79651	RHBDF2	protein_coding
6397	ENSG00000131080	60401	EDA2R	protein_coding
6455	ENSG00000131473	47	ACLY	protein_coding
6493	ENSG00000131779	8799	PEX11B	protein_coding
6596	ENSG00000132481	91107	TRIM47	protein_coding
6648	ENSG00000132744	91703	ACY3	protein_coding
6710	ENSG00000133106	94240	EPSTI1	protein_coding
6828	ENSG00000134072	8536	CAMK1	protein_coding
6855	ENSG00000134243	6272	SORT1	protein_coding
6873	ENSG00000134294	54407	SLC38A2	protein_coding
6922	ENSG00000134574	1643	DDB2	protein_coding
7026	ENSG00000135218	948	CD36	protein_coding
7145	ENSG00000135801	27097	TAF5L	protein_coding
7201	ENSG00000136048	55332	DRAM1	protein_coding
7227	ENSG00000136161	1102	RCBTB2	protein_coding
7283	ENSG00000136514	64108	RTP4	protein_coding
7513	ENSG00000137720	64776	C11orf1	protein_coding
7519	ENSG00000137752	834	CASP1	protein_coding
7702	ENSG00000138646	51191	HERC5	protein_coding
7802	ENSG00000139278	11010	GLIPR1	protein_coding
7995	ENSG00000140553	55898	UNC45A	protein_coding
8010	ENSG00000140688	64755	C16orf58	protein_coding
8031	ENSG00000140859	3801	KIFC3	protein_coding
8053	ENSG00000140993	91151	TIGD7	protein_coding
8106	ENSG00000141425	55197	RPRD1A	protein_coding
8235	ENSG00000142444	90580	TIMM29	protein_coding
8385	ENSG00000143375	57530	CGN	protein_coding
8438	ENSG00000143578	148327	CREB3L4	protein_coding
8919	ENSG00000147099	55869	HDAC8	protein_coding
9554	ENSG00000152556	5213	PFKM	protein_coding
10011	ENSG00000156587	9246	UBE2L6	protein_coding
10349	ENSG00000159363	23400	ATP13A2	protein_coding
10353	ENSG00000159388	7832	BTG2	protein_coding
10472	ENSG00000160285	4047	LSS	protein_coding
10858	ENSG00000162881	165140	OXER1	protein_coding
10859	ENSG00000162882	23498	HAAO	protein_coding
10886	ENSG00000162976	130814	PQLC3	protein_coding
10893	ENSG00000162999	142679	DUSP19	protein_coding
10936	ENSG00000163154	79626	TNFAIP8L2	protein_coding
11013	ENSG00000163444	92703	TMEM183A	protein_coding
11264	ENSG00000164120	3248	HPGD	protein_coding
11432	ENSG00000164741	10395	DLC1	protein_coding
11513	ENSG00000165060	2395	FXN	protein_coding
11653	ENSG00000165650	118987	PDZD8	protein_coding
11667	ENSG00000165689	10807	ENTR1	protein_coding
11886	ENSG00000166532	57494	RIMKLB	protein_coding
11917	ENSG00000166710	567	B2M	protein_coding
12320	ENSG00000168286	57215	THAP11	protein_coding
12342	ENSG00000168393	1841	DTYMK	protein_coding
12343	ENSG00000168394	6890	TAP1	protein_coding
12370	ENSG00000168497	8436	CAVIN2	protein_coding
12395	ENSG00000168615	8754	ADAM9	protein_coding
12632	ENSG00000169683	201255	LRRC45	protein_coding
13066	ENSG00000171552	598	BCL2L1	protein_coding
13098	ENSG00000171714	203859	ANO5	protein_coding
13140	ENSG00000171862	5728	PTEN	protein_coding
13223	ENSG00000172243	64581	CLEC7A	protein_coding
13225	ENSG00000172247	114900	C1QTNF4	protein_coding
13369	ENSG00000172890	55191	NADSYN1	protein_coding
13370	ENSG00000172893	1717	DHCR7	protein_coding
13556	ENSG00000173852	23333	DPY19L1	protein_coding
13631	ENSG00000174307	23612	PHLDA3	protein_coding
13842	ENSG00000175482	57804	POLD4	protein_coding
13980	ENSG00000176293	7694	ZNF135	protein_coding
14332	ENSG00000178342	26251	KCNG2	protein_coding
14352	ENSG00000178467	54681	P4HTM	protein_coding
14376	ENSG00000178685	84875	PARP10	protein_coding
14411	ENSG00000178896	54512	EXOSC4	protein_coding
14413	ENSG00000178913	6879	TAF7	protein_coding
14569	ENSG00000179889	23042	PDXDC1	protein_coding
14643	ENSG00000180353	3059	HCLS1	protein_coding
14933	ENSG00000182199	6472	SHMT2	protein_coding
15338	ENSG00000183955	387893	KMT5A	protein_coding
15532	ENSG00000184897	8971	H1FX	protein_coding
15768	ENSG00000185880	140691	TRIM69	protein_coding
16002	ENSG00000186889	200728	TMEM17	protein_coding
16565	ENSG00000196154	6275	S100A4	protein_coding
16566	ENSG00000196155	25894	PLEKHG4	protein_coding
16652	ENSG00000196411	2050	EPHB4	protein_coding
16707	ENSG00000196576	23654	PLXNB2	protein_coding
16713	ENSG00000196591	3066	HDAC2	protein_coding
16724	ENSG00000196632	65267	WNK3	protein_coding
16771	ENSG00000196787	8969	HIST1H2AG	protein_coding
16784	ENSG00000196839	100	ADA	protein_coding
17002	ENSG00000197629	219972	MPEG1	protein_coding
17106	ENSG00000197965	9019	MPZL1	protein_coding
17234	ENSG00000198400	4914	NTRK1	protein_coding
17297	ENSG00000198624	26112	CCDC69	protein_coding
17388	ENSG00000198830	3151	HMGN2	protein_coding
17460	ENSG00000198948	9848	MFAP3L	protein_coding
17462	ENSG00000198952	23381	SMG5	protein_coding
17707	ENSG00000204472	199	AIF1	protein_coding
18476	ENSG00000215845	100131187	TSTD1	protein_coding
18562	ENSG00000221923	400713	ZNF880	protein_coding
18913	ENSG00000233276	2876	GPX1	protein_coding
18990	ENSG00000235750	9674	KIAA0040	protein_coding
19090	ENSG00000239713	60489	APOBEC3G	protein_coding
19106	ENSG00000240065	5698	PSMB9	protein_coding
19564	ENSG00000254979	NA	NA	protein_coding
19643	ENSG00000255833	497189	TIFAB	protein_coding
19657	ENSG00000256043	1519	CTSO	protein_coding
19697	ENSG00000256683	59348	ZNF350	protein_coding

### Sheet: Sheet8
1 gene regions
	ENSEMBL	ENTREZID	SYMBOL	gene_type
1507	ENSG00000080546	27244	SESN1	protein_coding
	ENSEMBL	ENTREZID	SYMBOL	gene_type
6881	ENSG00000134326	129607	CMPK2	protein_coding
