## Supplemental Tables and Videos for "APOBEC3 Activation Drives Epitranscriptomic Remodeling and Clonal Hematopoiesis": TableS2-vanderWerf-CB-gProfiler.xlsx

### Sheet: gProfiler-DEG-CB-A3B.vs.pCDH
Source	Name	ID	adjusted_p_value	negative_log10_of_adjusted_p_value	term_size	intersection_size	intersections
KEGG	Spliceosome	KEGG:03040	3.31869e-07	6.47903	174	23	SNRPA1,ISY1,HNRNPA1,SNRNP70,SART1,HNRNPA3,DDX46,SRSF9,HNRNPM,RBM17,U2AF1,SRSF4,SNRPE,LSM4,TXNL4A,RP9,PRPF38B,ALYREF,SNRPD1,HNRNPU,PQBP1,LSM3,SYF2
KEGG	Huntington disease	KEGG:05016	2.16354e-05	4.66484	305	28	SOD1,CLTB,NDUFS6,COX4I1,SEM1,UQCRB,KLC3,NDUFS5,NDUFC2,CLTA,DCTN1,PSMA7,PSMD4,PSMC5,KLC2,POLR2F,NDUFA13,NDUFAB1,NDUFB10,SLC25A4,KLC4,PSMD7,IFT57,NDUFB2,PSMC6,DCTN2,UQCRH,CREB3
KEGG	Coronavirus disease - COVID-19	KEGG:05171	0.000255351	3.59286	231	22	RPS10-NUDT3,RPL23,RPL36AL,RPL27A,STAT2,IRAK1,ADAR,RPS6,RPL24,RPL6,STAT1,EIF2AK2,IRF9,IFIH1,OAS3,RPL3,RPL35,RPL17,OAS2,ISG15,RPL5,RPS3
KEGG	Prion disease	KEGG:05020	0.000319431	3.49562	271	24	SOD1,NDUFS6,COX4I1,SEM1,UQCRB,KLC3,NDUFS5,NDUFC2,PSMA7,PSMD4,PSMC5,KLC2,NDUFA13,NDUFAB1,NDUFB10,SLC25A4,KLC4,PSMD7,NDUFB2,ATF4,ATF2,PSMC6,UQCRH,CREB3
KEGG	Amyotrophic lateral sclerosis	KEGG:05014	0.00200606	2.69766	363	27	SOD1,HNRNPA1,NEFM,HNRNPA3,NDUFS6,COX4I1,SEM1,UQCRB,KLC3,NDUFS5,NDUFC2,DCTN1,PSMA7,PSMD4,PSMC5,KLC2,NDUFA13,NDUFAB1,ALYREF,NDUFB10,KLC4,PSMD7,NDUFB2,ATF4,PSMC6,DCTN2,UQCRH
KEGG	Parkinson disease	KEGG:05012	0.00233508	2.6317	265	22	SOD1,NDUFS6,COX4I1,SEM1,UQCRB,KLC3,NDUFS5,NDUFC2,PSMA7,PSMD4,PSMC5,KLC2,NDUFA13,NDUFAB1,NDUFB10,SLC25A4,KLC4,PSMD7,NDUFB2,ATF4,PSMC6,UQCRH
KEGG	Epstein-Barr virus infection	KEGG:05169	0.00405545	2.39196	198	18	SAP30,SEM1,PSMD4,PSMC5,CCND1,PSMD7,STAT2,IRAK1,STAT1,EIF2AK2,IRF9,OAS3,SAP30L,CCNE2,OAS2,GADD45A,ISG15,PSMC6
KEGG	Ribosome	KEGG:03010	0.00767628	2.11485	153	15	RPS10-NUDT3,MRPS5,MRPL23,RPL23,RPL36AL,MRPS9,RPL27A,RPS6,RPL24,RPL6,RPL3,RPL35,RPL17,RPL5,RPS3
KEGG	Viral life cycle - HIV-1	KEGG:03250	0.011413	1.9426	62	9	APOBEC3B,MAP1B,CHMP4B,CHMP6,SUPT5H,RAN,FEZ1,SAMHD1,BST2
REAC	Metabolism of RNA	REAC:R-HSA-8953854	8.29447e-18	17.0812	701	75	APOBEC3B,EXOSC7,HTATSF1,FAM50A,SNRPA1,ISY1,HNRNPA1,SNRNP70,TSR3,UPF3B,RRP1,SART1,HNRNPA3,FBL,HNRNPD,EBNA1BP2,DDX46,CWC27,SRSF9,RPL23,HNRNPM,SEM1,EIF4B,RBM17,RTCB,IK,DKC1,RPL36AL,U2AF1,SRSF4,PABPN1,SNRPE,LSM4,ZRSR2,TXNL4A,PSMA7,PSMD4,PSMC5,MFAP1,POLR2F,UTP3,ZBTB8OS,LAGE3,UTP18,LUC7L3,PES1,UPF3A,NSRP1,RPL27A,PSMD7,PNN,TRMU,ADAR,RPS6,SNRPD1,FIP1L1,RPL24,NCL,RPL6,METTL14,RBMX2,TFB1M,SUPT5H,HNRNPU,RPL…
REAC	mRNA Splicing	REAC:R-HSA-72172	3.49373e-12	11.4567	209	34	HTATSF1,FAM50A,SNRPA1,ISY1,HNRNPA1,SNRNP70,UPF3B,SART1,HNRNPA3,HNRNPD,DDX46,CWC27,SRSF9,HNRNPM,RBM17,IK,U2AF1,SRSF4,SNRPE,LSM4,ZRSR2,TXNL4A,MFAP1,POLR2F,LUC7L3,NSRP1,PNN,SNRPD1,RBMX2,HNRNPU,LENG1,PQBP1,LSM3,SYF2
REAC	mRNA Splicing - Major Pathway	REAC:R-HSA-72163	7.85087e-12	11.1051	202	33	HTATSF1,FAM50A,SNRPA1,ISY1,HNRNPA1,SNRNP70,UPF3B,SART1,HNRNPA3,HNRNPD,DDX46,CWC27,SRSF9,HNRNPM,RBM17,IK,U2AF1,SRSF4,SNRPE,LSM4,TXNL4A,MFAP1,POLR2F,LUC7L3,NSRP1,PNN,SNRPD1,RBMX2,HNRNPU,LENG1,PQBP1,LSM3,SYF2
REAC	Processing of Capped Intron-Containing Pre-mRNA	REAC:R-HSA-72203	1.12644e-10	9.94829	276	37	HTATSF1,FAM50A,SNRPA1,ISY1,HNRNPA1,SNRNP70,UPF3B,SART1,HNRNPA3,HNRNPD,DDX46,CWC27,SRSF9,HNRNPM,RBM17,IK,U2AF1,SRSF4,PABPN1,SNRPE,LSM4,ZRSR2,TXNL4A,MFAP1,POLR2F,LUC7L3,NSRP1,PNN,SNRPD1,FIP1L1,METTL14,RBMX2,HNRNPU,LENG1,PQBP1,LSM3,SYF2
REAC	Translation	REAC:R-HSA-72766	5.25467e-05	4.27945	292	29	SEC11A,SEC11C,MRPL51,EIF3A,EIF5B,MRPS26,MRPS5,MRPL23,RPL23,EIF4B,RPL36AL,MTIF2,MRPS9,YARS,GADD45GIP1,EIF4H,RPL27A,EEF1D,MRPL46,RPS6,MRPL41,RPL24,RPL6,PPA1,RPL3,RPL35,RPL17,RPL5,RPS3
REAC	rRNA processing	REAC:R-HSA-72312	0.000402751	3.39496	202	22	EXOSC7,TSR3,RRP1,FBL,EBNA1BP2,RPL23,DKC1,RPL36AL,UTP3,UTP18,PES1,RPL27A,RPS6,RPL24,NCL,RPL6,TFB1M,RPL3,RPL35,RPL17,RPL5,RPS3
REAC	rRNA processing in the nucleus and cytosol	REAC:R-HSA-8868773	0.000670925	3.17333	192	21	EXOSC7,TSR3,RRP1,FBL,EBNA1BP2,RPL23,DKC1,RPL36AL,UTP3,UTP18,PES1,RPL27A,RPS6,RPL24,NCL,RPL6,RPL3,RPL35,RPL17,RPL5,RPS3
REAC	Signaling by ROBO receptors	REAC:R-HSA-376176	0.00134892	2.87001	217	22	UPF3B,RPL23,SEM1,NELL2,RPL36AL,ENAH,PSMA7,PSMD4,PSMC5,UPF3A,RPL27A,PSMD7,RPS6,RPL24,RPL6,RPL3,RPL35,RPL17,RPL5,ABL1,PSMC6,RPS3
REAC	Regulation of expression of SLITs and ROBOs	REAC:R-HSA-9010553	0.00170169	2.76912	171	19	UPF3B,RPL23,SEM1,RPL36AL,PSMA7,PSMD4,PSMC5,UPF3A,RPL27A,PSMD7,RPS6,RPL24,RPL6,RPL3,RPL35,RPL17,RPL5,PSMC6,RPS3
REAC	GTP hydrolysis and joining of the 60S ribosomal subunit	REAC:R-HSA-72706	0.00208135	2.68166	113	15	EIF3A,EIF5B,RPL23,EIF4B,RPL36AL,EIF4H,RPL27A,RPS6,RPL24,RPL6,RPL3,RPL35,RPL17,RPL5,RPS3
REAC	Major pathway of rRNA processing in the nucleolus and cytosol	REAC:R-HSA-6791226	0.00426504	2.37008	182	19	EXOSC7,RRP1,FBL,EBNA1BP2,RPL23,RPL36AL,UTP3,UTP18,PES1,RPL27A,RPS6,RPL24,NCL,RPL6,RPL3,RPL35,RPL17,RPL5,RPS3
REAC	Cap-dependent Translation Initiation	REAC:R-HSA-72737	0.00441305	2.35526	120	15	EIF3A,EIF5B,RPL23,EIF4B,RPL36AL,EIF4H,RPL27A,RPS6,RPL24,RPL6,RPL3,RPL35,RPL17,RPL5,RPS3
REAC	Eukaryotic Translation Initiation	REAC:R-HSA-72613	0.00441305	2.35526	120	15	EIF3A,EIF5B,RPL23,EIF4B,RPL36AL,EIF4H,RPL27A,RPS6,RPL24,RPL6,RPL3,RPL35,RPL17,RPL5,RPS3
REAC	Influenza Infection	REAC:R-HSA-168255	0.00511612	2.29106	152	17	RPL23,RPL36AL,PABPN1,CLTA,POLR2F,RPL27A,RPS6,RPL24,RPL6,EIF2AK2,RPL3,RPL35,RAN,RPL17,ISG15,RPL5,RPS3
REAC	L13a-mediated translational silencing of Ceruloplasmin expression	REAC:R-HSA-156827	0.00878932	2.05604	112	14	EIF3A,RPL23,EIF4B,RPL36AL,EIF4H,RPL27A,RPS6,RPL24,RPL6,RPL3,RPL35,RPL17,RPL5,RPS3
REAC	Interferon alpha/beta signaling	REAC:R-HSA-909733	0.00920434	2.03601	71	11	STAT2,ADAR,STAT1,IRF9,OAS3,XAF1,OAS2,ISG15,SAMHD1,BST2,RSAD2
REAC	Response of EIF2AK4 (GCN2) to amino acid deficiency	REAC:R-HSA-9633012	0.014211	1.84738	102	13	RPL23,RPL36AL,RPL27A,RPS6,RPL24,RPL6,RPL3,RPL35,RPL17,ATF4,RPL5,ATF2,RPS3
REAC	Viral Infection Pathways	REAC:R-HSA-9824446	0.0222053	1.65354	809	48	BRMS1,SNF8,HNRNPA1,RPL23,SAP30,SEM1,NPM1,RPL36AL,CHMP2A,PABPN1,SNRPE,CHMP3,CLTA,PSMA7,PSMD4,PSMC5,POLR2F,TJP1,SLC25A4,RPL27A,CTSL,CHMP4B,PARP14,PSMD7,STAT2,IRAK1,VPS37C,RPS6,CHMP6,SNRPD1,RPL24,RPL6,DYNC1LI2,STAT1,EIF2AK2,SUPT5H,IFIH1,SAP30L,RPL3,RPL35,RAN,RPL17,ISG15,RPL5,PSMC6,RPS3,BST2,GTF2E2
REAC	Programmed Cell Death	REAC:R-HSA-5357801	0.0279935	1.55294	208	19	UACA,CDC37,STUB1,SEM1,CHMP2A,DSP,CHMP3,PSMA7,PSMD4,PSMC5,CDKN2A,TJP1,CHMP4B,PSMD7,CHMP6,PLEC,AVEN,DIABLO,PSMC6
REAC	Eukaryotic Translation Elongation	REAC:R-HSA-156842	0.0283377	1.54763	94	12	RPL23,RPL36AL,RPL27A,EEF1D,RPS6,RPL24,RPL6,RPL3,RPL35,RPL17,RPL5,RPS3
REAC	SRP-dependent cotranslational protein targeting to membrane	REAC:R-HSA-1799339	0.0421012	1.37571	113	13	SEC11A,SEC11C,RPL23,RPL36AL,RPL27A,RPS6,RPL24,RPL6,RPL3,RPL35,RPL17,RPL5,RPS3
WP	mRNA processing	WP:WP411	3.27861e-05	4.48431	126	18	SNRPA1,HNRNPA1,SNRNP70,HNRNPD,SRSF9,HNRNPM,RBM17,PRMT2,SFSWAP,U2AF1,SRSF4,PABPN1,SNRPE,TXNL4A,SNRPD1,SUPT5H,SMC1A,HNRNPU
WP	Electron transport chain OXPHOS system in mitochondria	WP:WP111	0.00163895	2.78543	104	14	NDUFS6,COX4I1,UQCRB,ATP5IF1,NDUFS5,NDUFC2,NDUFA13,NDUFAB1,NDUFB10,SLC25A4,SURF1,NDUFB2,ATP5ME,UQCRH
WP	Type I interferon induction and signaling during SARS CoV 2 infection	WP:WP4868	0.0113797	1.94387	31	7	STAT2,STAT1,EIF2AK2,IRF9,IFIH1,OAS3,OAS2
WP	Host pathogen interaction of human coronaviruses interferon induction	WP:WP4880	0.017461	1.75793	33	7	STAT2,STAT1,EIF2AK2,IRF9,IFIH1,OAS3,OAS2

### Sheet: gProfiler-DEG-CB-A3C.vs.pCDH
Source	Name	ID	adjusted_p_value	negative_log10_of_adjusted_p_value	term_size	intersection_size	intersections
KEGG	Spliceosome	KEGG:03040	2.6607e-06	5.575	174	17	SNRNP70,SART1,DDX46,HNRNPM,SNRPA1,ISY1,HNRNPA3,HNRNPA1,SRSF9,U2AF1,SNRPE,RBM17,SRSF4,ALYREF,PRPF38B,TXNL4A,LSM4
KEGG	Amyotrophic lateral sclerosis	KEGG:05014	0.00044722	3.34948	363	21	NEFM,GPX3,HNRNPA3,NDUFS6,HNRNPA1,SOD1,COX4I1,KLC3,DCTN1,NDUFS5,UQCRB,SEM1,PSMC5,NDUFB10,KLC4,ALYREF,KLC2,NDUFA13,PSMA7,PSMD4,NDUFC2
KEGG	Huntington disease	KEGG:05016	0.000455816	3.34121	305	19	CLTB,GPX3,NDUFS6,SOD1,COX4I1,KLC3,DCTN1,NDUFS5,UQCRB,SEM1,PSMC5,NDUFB10,KLC4,KLC2,SLC25A4,NDUFA13,PSMA7,PSMD4,NDUFC2
KEGG	Parkinson disease	KEGG:05012	0.00395246	2.40313	265	16	NDUFS6,SOD1,COX4I1,KLC3,NDUFS5,UQCRB,SEM1,PSMC5,NDUFB10,KLC4,KLC2,SLC25A4,NDUFA13,PSMA7,PSMD4,NDUFC2
KEGG	Prion disease	KEGG:05020	0.00517884	2.28577	271	16	NDUFS6,SOD1,COX4I1,KLC3,NDUFS5,UQCRB,SEM1,PSMC5,NDUFB10,KLC4,KLC2,SLC25A4,NDUFA13,PSMA7,PSMD4,NDUFC2
KEGG	Pathways of neurodegeneration - multiple diseases	KEGG:05022	0.0227371	1.64327	474	21	NEFM,GPX3,HRAS,NDUFS6,SOD1,COX4I1,KLC3,DCTN1,NDUFS5,UQCRB,SEM1,PSMC5,NDUFB10,KLC4,CAPN2,KLC2,SLC25A4,NDUFA13,PSMA7,PSMD4,NDUFC2
KEGG	Alzheimer disease	KEGG:05010	0.0312737	1.50482	382	18	HRAS,NDUFS6,COX4I1,KLC3,NDUFS5,UQCRB,SEM1,PSMC5,NDUFB10,KLC4,CAPN2,KLC2,SLC25A4,NDUFA13,PSMA7,PSMD4,NDUFC2,EIF2AK2
REAC	Metabolism of RNA	REAC:R-HSA-8953854	8.04865e-09	8.09428	701	44	APOBEC3C,HTATSF1,FAM50A,UPF3B,EXOSC7,SNRNP70,SART1,TSR3,DDX46,HNRNPM,RRP1,SNRPA1,EBNA1BP2,ISY1,HNRNPD,FBL,HNRNPA3,HNRNPA1,DKC1,RPL23,SRSF9,EIF4B,PES1,RTCB,RPL35,U2AF1,CWC27,SEM1,SNRPE,RBM17,PSMC5,SRSF4,IK,NCL,ZRSR2,LAGE3,PSMA7,PSMD4,SUPT5H,PABPN1,RPL36AL,UTP18,TXNL4A,LSM4
REAC	mRNA Splicing	REAC:R-HSA-72172	1.35558e-07	6.86787	209	22	HTATSF1,FAM50A,UPF3B,SNRNP70,SART1,DDX46,HNRNPM,SNRPA1,ISY1,HNRNPD,HNRNPA3,HNRNPA1,SRSF9,U2AF1,CWC27,SNRPE,RBM17,SRSF4,IK,ZRSR2,TXNL4A,LSM4
REAC	mRNA Splicing - Major Pathway	REAC:R-HSA-72163	4.42645e-07	6.35394	202	21	HTATSF1,FAM50A,UPF3B,SNRNP70,SART1,DDX46,HNRNPM,SNRPA1,ISY1,HNRNPD,HNRNPA3,HNRNPA1,SRSF9,U2AF1,CWC27,SNRPE,RBM17,SRSF4,IK,TXNL4A,LSM4
REAC	Processing of Capped Intron-Containing Pre-mRNA	REAC:R-HSA-72203	5.13796e-06	5.28921	276	23	HTATSF1,FAM50A,UPF3B,SNRNP70,SART1,DDX46,HNRNPM,SNRPA1,ISY1,HNRNPD,HNRNPA3,HNRNPA1,SRSF9,U2AF1,CWC27,SNRPE,RBM17,SRSF4,IK,ZRSR2,PABPN1,TXNL4A,LSM4
REAC	Translation	REAC:R-HSA-72766	0.0151032	1.82093	292	18	EIF3A,MRPL51,MRPS26,SEC11A,SEC11C,MRPL23,RPL23,EIF5B,EIF4B,MRPS5,EIF4H,RPL35,EEF1A2,MRPL41,EEF1D,YARS,RPL36AL,MRPS9
REAC	Interferon alpha/beta signaling	REAC:R-HSA-909733	0.0456493	1.34057	71	8	IRF9,XAF1,SAMHD1,ISG15,BST2,IRF7,OAS2,IFITM1
WP	mRNA processing	WP:WP411	4.33978e-05	4.36253	126	14	SNRNP70,HNRNPM,SNRPA1,HNRNPD,HNRNPA1,SRSF9,SMC1A,U2AF1,SNRPE,RBM17,SRSF4,SUPT5H,PABPN1,TXNL4A
WP	Translation factors	WP:WP107	0.0112486	1.9489	50	7	EIF3A,EIF5B,EIF4B,EIF4H,EEF1A2,EEF1D,EIF2AK2
WP	Electron transport chain OXPHOS system in mitochondria	WP:WP111	0.0468965	1.32886	104	9	NDUFS6,COX4I1,NDUFS5,UQCRB,ATP5IF1,NDUFB10,SLC25A4,NDUFA13,NDUFC2

### Sheet: gProfiler-DEG-CB-A3G.vs.pCDH
source	term_name	term_id	adjusted_p_value	negative_log10_of_adjusted_p_value	term_size	intersection_size	intersections
KEGG	p53 signaling pathway	KEGG:04115	0.000574489	3.24072	74	11	SESN1,SHISA5,DDB2,STEAP3,CDKN1A,TNFRSF10B,PTEN,CDKN2A,BCL2L1,CCND1,EI24
KEGG	Spliceosome	KEGG:03040	0.010196	1.99157	174	15	HNRNPA3,HNRNPM,SRSF4,RBM17,DDX46,SNRNP70,SNRPA1,SRSF9,SART1,ISY1,U2AF1,ALYREF,PRPF38B,RP9,HNRNPU
KEGG	Epstein-Barr virus infection	KEGG:05169	0.0423051	1.37361	198	15	IRAK1,STAT2,DDB2,SAP30,PSMC5,CDKN1A,STAT1,IRF9,VIM,TAP1,OAS2,CCND1,ISG15,B2M,HDAC2
REAC	mRNA Splicing	REAC:R-HSA-72172	1.54549e-05	4.81093	209	23	HTATSF1,HNRNPA3,HNRNPM,SRSF4,RBM17,FAM50A,DDX46,SNRNP70,SNRPA1,UPF3B,SRSF9,SART1,ISY1,U2AF1,HNRNPD,CWC27,IK,GPKOW,NSRP1,MFAP1,ZRSR2,LUC7L3,HNRNPU
REAC	mRNA Splicing - Major Pathway	REAC:R-HSA-72163	3.76541e-05	4.42419	202	22	HTATSF1,HNRNPA3,HNRNPM,SRSF4,RBM17,FAM50A,DDX46,SNRNP70,SNRPA1,UPF3B,SRSF9,SART1,ISY1,U2AF1,HNRNPD,CWC27,IK,GPKOW,NSRP1,MFAP1,LUC7L3,HNRNPU
REAC	Metabolism of RNA	REAC:R-HSA-8953854	0.00198054	2.70322	701	42	HTATSF1,HNRNPA3,HNRNPM,SRSF4,RBM17,EXOSC7,FAM50A,DDX46,RTCB,SNRNP70,SNRPA1,DKC1,UPF3B,SRSF9,FBL,SART1,RRP1,TSR3,ISY1,U2AF1,HNRNPD,EBNA1BP2,CWC27,PES1,IK,NCL,GPKOW,UTP18,DIS3,NSRP1,MFAP1,PSMC5,RPL36AL,ZRSR2,PSMB9,TRMT13,ADAR,PSMA7,LUC7L3,EXOSC4,HNRNPU,SMG5
REAC	Processing of Capped Intron-Containing Pre-mRNA	REAC:R-HSA-72203	0.00223198	2.65131	276	23	HTATSF1,HNRNPA3,HNRNPM,SRSF4,RBM17,FAM50A,DDX46,SNRNP70,SNRPA1,UPF3B,SRSF9,SART1,ISY1,U2AF1,HNRNPD,CWC27,IK,GPKOW,NSRP1,MFAP1,ZRSR2,LUC7L3,HNRNPU
REAC	Interferon alpha/beta signaling	REAC:R-HSA-909733	0.00260725	2.58382	71	11	STAT2,XAF1,STAT1,IRF9,BST2,PTPN6,ADAR,OAS2,IFIT2,ISG15,SAMHD1
WP	Type II interferon signaling	WP:WP619	0.0190887	1.71922	37	7	STAT2,PSMB9,STAT1,IRF9,TAP1,IFIT2,ISG15
WP	p53 transcriptional gene network	WP:WP4963	0.026591	1.57527	96	11	SESN1,DRAM1,DDB2,CDKN1A,TNFRSF10B,BTG2,IRF9,PTEN,GPX1,FUCA1,ISG15
