## Supplemental Tables and Videos for "APOBEC3 Activation Drives Epitranscriptomic Remodeling and Clonal Hematopoiesis": TableS6-vanderWerf-PatientCharacteristics.xlsx

### Sheet: Sheet1
ID	Age	Sex	Date of Collection	Origin
ABM103	71	M	2021-10-19	BM
ABM231	59	M	2022-08-23	BM
ABM232	59	F	2022-09-20	BM
ABM551	67	F	2024-10-10	BM
ABM553	61	F	2024-10-15	BM
ABM558	70	F	2024-10-22	BM
ABM581	61	F	2025-12-17	BM
ABM605	65	F	2025-02-04	BM
ABM695	57	M	2025-04-10	BM
ABM705	80	F	2025-04-24	BM
ABM742	82	M	2025-06-19	BM
ABM747	63	F	2025-07-03	BM
ABM755	57	M	2025-07-10	BM
ABM756	77	F	2025-07-10	BM
ABM788	73	F	2025-10-07	BM
ABM789	69	M	2025-10-07	BM

### Sheet: Sheet2
MPN867	shA3C
	shC
MPN794	shA3C
	shC
MPN600	shA3C
	shC
MPN1031	shA3C
	shC
MPN999	shA3C
	shC
MPN1000	shA3C
	shC
MPN1091	shA3C
	shC
MPN (BM)	A3C
